# Missense variants in human forkhead transcription factors reveal determinants of forkhead DNA bispecificity

**DOI:** 10.1101/2025.05.27.656303

**Authors:** Jessica King, Stephen S. Gisselbrecht, Julie-Alexia Dias, Raehoon Jeong, Elisabeth Rothman, Martha L. Bulyk

## Abstract

Recognition of specific DNA sequences by transcription factors (TFs) is a key step in transcriptional control of gene expression. While most forkhead (FH) TFs bind either an FKH (RYAAAYA) or an FHL (GACGC) recognition motif, some FHs can bind both motifs. Mechanisms that control whether a FH is monospecific versus bispecific have remained unknown. Screening a library of 12 reference FH proteins, 61 naturally occurring missense variants including clinical variants, and 22 designed mutant FHs for DNA binding activity using universal (“all 10-mer”) protein binding microarrays (PBMs) revealed non-DNA-contacting residues that control mono- versus bispecificity. Variation in non-DNA-contacting amino acid residues of TFs is associated with human traits and may play a role in the evolution of TF DNA binding activities and gene regulatory networks.

**Highlights:**

- Most forkhead (FH) proteins recognize FKH or FHL motifs, while others are bispecific
- DNA binding activities of 12 reference and 83 variant or designed FHs
- Clinical or population FH variants with altered DNA binding affinity or specificity
- Non-DNA-contacting amino acid residues synergistically control mono- versus bi- specificity
