## Supplementary material for "Missense variants in human forkhead transcription factors reveal determinants of forkhead DNA bispecificity": Table S3

### Sheet: Sheet1
Table S3: information on variants tested
For each variant reported in this study, the aligned position within the Pfam Forkhead domain, the buffer in which it was tested, affinity and specificity calls, and gnomAD or ClinVar information, where available.
variant/construct	domain position	assay buffer	affinity change	specificity change	gnomAD4 MAF	ClinVar
FOXA1-H1face		PBS	0	0
FOXA1-K237R	68	PBS	0	0	1.86e-06
FOXA1-N256S	87	PBS	0	0
FOXA1-N3wing		PBS	1	0
FOXA1-N3wing+H1face		PBS	1	0
FOXA1-S165R	-4	PBS	0	0	1.86e-06
FOXA1-S188G	19	PBS	0	0	1.24e-06
FOXB2-D95E	83	PBS	0	0	1.24e-06
FOXB2-E52G	40	PBS	1	0	3.1e-06
FOXB2-G100C	88	PBS	0	0	1.24e-06
FOXB2-G100D	88	PBS	0	0	1.24e-06
FOXB2-G100R	88	PBS	0	0	1.74e-05
FOXB2-G100S	88	PBS	0	0	3.72e-06
FOXB2-G5R	-7	PBS	0	0	6.33e-07
FOXB2-G82S	70	PBS	1	0	1.24e-06
FOXB2-K73N	61	PBS	1	0	2.48e-06
FOXB2-P35L	23	PBS	0	0	1.86e-06
FOXB2-P35Q	23	PBS	0	0	4.34e-06
FOXB2-R3Q	-9	PBS	0	0	5.09e-06
FOXB2-R46C	34	PBS	0	0	4.96e-06
FOXB2-R56P	44	PBS	1	0	6.2e-07
FOXB2-W87G	75	PBS	1	0	4.34e-06
FOXF1-G112S	65	PBS	0	0	1.24e-06
FOXF1-K108E	61	PBS	1	0		Conflicting classifications of pathogenicity
FOXF1-P83A	36	PBS	0	0	1.86e-06
FOXF1-P83S	36	PBS	0	0	1.86e-06
FOXF1-R139Q	92	PBS	0	0		likely pathogenic (pyloric stenosis)
FOXF1-Y89C	42	PBS	1	0		likely pathogenic (alveolar capillary dysplasia with pulmonary venous misalignment)
FOXG1-A188G	8	PBS	0	0		likely pathogenic (Rett syndrome)
FOXG1-R244C	64	PBS	0	0		pathogenic (Rett syndrome)
FOXG1-R244H	64	PBS	0	0		likely pathogenic (Rett syndrome)
FOXG1-R274Q	94	PBS	0	0		pathogenic (Rett syndrome)
FOXG1-S197I	17	PBS	0	0		pathogenic (Rett syndrome)
FOXI2-D166V	65	EN	0	0	6.21e-07
FOXI2-D168V	67	EN	0	0	1.24e-06	VUS (inborn genetic diseases)
FOXI2-D169E	68	EN	0	0	6.21e-07
FOXI2-E200K	99	EN	0	0	6.21e-07
FOXI2-G171A	70	EN	0	0	6.21e-07
FOXI2-G171S	70	EN	1	0	6.22e-07
FOXI2-K140R	39	EN	0	0	1.87e-06
FOXI2-K184R	83	EN	0	0	8.06e-06
FOXI2-L178P	77	EN	1	0	1.24e-06
FOXI2-R141L	40	EN	0	0	8.1e-06
FOXI2-W88L	-13	EN	0	0	1.33e-06
FOXJ3-H1face		PBS	0	0
FOXJ3-K98N	21	PBS	0	0	1.24e-06	VUS (inborn genetic diseases)
FOXJ3-N3-wing	wing 2	PBS	1	0
FOXJ3-N3wing+H1face	wing 2	PBS	1	FKH -> FHL
FOXJ3-V162A	85	PBS	0	0	0.792
FOXN1-D313N	43	PBS	0	0	1.92e-05	VUS (T cell immunodeficiency)
FOXN1-E333K	63	PBS	0	0	2.48e-06	VUS (T cell immunodeficiency/inborn genetic diseases)
FOXN1-E359K	88	PBS	0	0	6.2e-07	VUS
FOXN1-I278V	8	PBS	0	FHL -> FKH	9.64e-05	VUS (T cell immunodeficiency/inborn genetic diseases)
FOXN1-N3loop		PBS	0	0
FOXN2-K179E	67	PBS	0	FKH -> FHL	3.23e-05
FOXN2-L119P	8	PBS	1	FHL -> FKH	6.2e-07
FOXN2-P153L	42	PBS	1	FHL -> FKH	9.3e-06
FOXN2-T151A	40	PBS	0	FHL -> FKH	2.48e-06
FOXN2-T151N	40	PBS	0	0
FOXN2-T154A	43	PBS	0	FKH -> FHL	2.48e-06
FOXN3-A1loop		PBS	1	FHL -> FKH
FOXN3-J3wing	wing 2	PBS	1	FHL -> FKH
FOXN3-J3wing+H1face	wing 2	PBS	0	FHL -> FKH
FOXN3-L199V	85	PBS	0	FHL -> FKH	1.87e-06
FOXN3-N153T	40	PBS	0	FKH -> FHL	6.2e-07
FOXN3-N1loop		PBS	0	FKH -> FHL
FOXN3-P155A	42	PBS	0	0	1.24e-06
FOXN3-T156A	43	PBS	0	FKH -> FHL	6.21e-07
FOXN3-T156D	43	PBS	0	FKH -> FHL
FOXN3-T156I	43	PBS	0	FKH -> FHL	6.21e-06
FOXN3-T156S	43	PBS	0	FKH -> FHL	6.21e-07
FOXN4-G265V	72	PBS	0	0	2.48e-06
FOXO3-H1face		EN	0	0
FOXO3-N3wing		EN	0	0
FOXO3-N3wing+H1face		EN	0	0
FOXS1-H1face		EN	1	0
FOXS1-A28P	11	EN	1	0	6.2e-07
FOXS1-D82G	65	EN	0	0	6.19e-07
FOXS1-K88R	71	EN	0	0	2.48e-06
FOXS1-N3wing		EN	1	0
FOXS1-N3wing+H1face		EN	1	0
FOXS1-R38W	21	EN	1	0	8.05e-06
FOXS1-R81C	64	EN	0	0	1.3e-05
